# The *Drosophila* Secretome

**DOI:** 10.64898/2026.08.24.746765

**Authors:** Yanhui Hu, Nahid Ausrafuggaman, Jenna Kalina, Austin Veal, Mujeeb Qadiri, Ah-Ram Kim, Norbert Perrimon

## Abstract

Secreted proteins are synthesized within the cell and actively transported outside, where they contribute to development, physiology, immunity, and cell–cell communication. In *Drosophila melanogaster*, many secreted proteins are evolutionarily conserved, making this species a powerful model for studying human development, cancer, neurobiology, and immune regulation. To assemble the *Drosophila* secretome, we systematically analyzed all fly protein sequences with computational tools, integrating FlyBase, UniProt and Gene Ontology annotations, and incorporating large-scale proteomics datasets. We identified 5,280 genes encoding putative secreted proteins, assigned confidence ranks and scores based on the type and strength of supporting evidence, and generated an online resource (www.flyrnai.org/apps/fly_secretome/) for exploring these data. Comparison with the human secretome shows that 56% of *Drosophila* secretome genes are conserved in the human genome and of these, 81% are annotated as secreted in human. In addition, comparison with *Drosophila* single-cell transcriptomic data revealed that secreted proteins are more tissue-specific than other genes. Finally, we demonstrate the utility of this resource by analyzing changes in expression of genes encoding putative secreted proteins during aging based on snRNA-seq datasets from the Aging Fly Cell Atlas.
