## Supplemental Table 1 for "The *Drosophila* Secretome"

### Sheet: FCA_cell_type2system_mapping
FCA cell_type	System annotation
16-cell germline cyst in germarium region 2a and 2b	Female reproduction
adult abdominal pericardial cell	Heart
adult alary muscle	Muscle
adult antenna glial cell	Glial
adult brain cell body glial cell	Glial
adult brain perineurial glial cell	Glial
adult differentiating enterocyte	Gut
adult enterocyte	Gut
adult esophagus	Gut
adult fat body	Fat body
adult glial cell	Glial
adult heart	Heart
adult heart ventral longitudinal muscle	Muscle
adult hindgut	Gut
adult hindgut*	Gut
adult lamina epithelial/marginal glial cell	Glial
adult Malpighian tubule	Kidney
adult Malpighian tubule bar-shaped cell of initial segment	Kidney
adult Malpighian tubule principal cell	Kidney
adult Malpighian tubule principal cell of initial segment	Kidney
adult Malpighian tubule principal cell of lower segment	Kidney
adult Malpighian tubule principal cell of lower ureter	Kidney
adult Malpighian tubule stellate cell of main segment	Kidney
adult midgut enterocyte	Gut
adult midgut*	Gut
adult midgut-hindgut hybrid zone	Gut
adult neuron	Neuron
adult oenocyte	Oenocyte
adult olfactory receptor neuron acid-sensing, Ir64a	Neuron
adult olfactory receptor neuron acid-sensing, Ir75a/b/c, Ir64a	Neuron
adult olfactory receptor neuron Gr21a/63a	Neuron
adult olfactory receptor neuron Ir56a+, Orco-	Neuron
adult olfactory receptor neuron Ir75d	Neuron
adult olfactory receptor neuron Ir84a, Ir31a, Ir76a, Ir76b, Ir8a, Or35a	Neuron
adult olfactory receptor neuron Or13a	Neuron
adult olfactory receptor neuron Or22a, Or42b, Or59b	Neuron
adult olfactory receptor neuron Or47a, Or56a and likely other ORN types	Neuron
adult olfactory receptor neuron Or47b	Neuron
adult olfactory receptor neuron Or65	Neuron
adult olfactory receptor neuron Or67a and likely other unknown ORN types	Neuron
adult olfactory receptor neuron Or67d	Neuron
adult olfactory receptor neuron Or85a, Or43b	Neuron
adult olfactory receptor neuron Or88a	Neuron
adult olfactory receptor neuron Or92a	Neuron
adult olfactory receptor neuron unknown type, Orco-	Neuron
adult optic chiasma glial cell	Glial
adult ostium	Heart
adult peripheral nervous system	Neuron
adult peripheral neuron of the heart	Neuron
adult pylorus	Gut
adult renal stem cell	Kidney
adult reticular neuropil associated glial cell	Glial
adult salivary gland	Salivary gland
adult tracheal cell	Epithelial
adult ventral nervous system	Neuron
alpha/beta Kenyon cell	Neuron
alpha'/beta' Kenyon cell	Neuron
antennal lobe projection neuron	Neuron
antennal trichoid sensillum at4	Neuron
anterior ejaculatory duct	Male reproduction
antimicrobial peptide-producing cell	Gut
arista and sacculus thermosensory and hygrosensory neuron Ir21a, Ir40a, Gr28b	Neuron
auditory sensory neuron	Neuron
bitter-sensitive labellar taste bristle	Neuron
btl-GAL4 positive female cell, cluster 1, likely to be ovary cell	Female reproduction
btl-GAL4 positive female cell, cluster 2, likely to be ovary cell	Female reproduction
btl-GAL4 positive female cell, cluster 3, likely to be ovary cell	Female reproduction
btl-GAL4 positive female cell, likely to be ovary cell, sim+	Female reproduction
btl-GAL4 positive female cell, likely to be ovary cell, sim+, H15+	Female reproduction
cardia (1)	Gut
cardia (2)	Gut
cardiomyocyte, working adult heart muscle (non-ostia)	Heart
cell body glial cell	Glial
central main body follicle cell ca. St. 6-8	Female reproduction
centrifugal neuron C2	Neuron
centrifugal neuron C3	Neuron
choriogenic main body follicle cell and corpus luteum	Female reproduction
choriogenic main body follicle cell St. 12	Female reproduction
choriogenic main body follicle cell St. 14	Female reproduction
CNS surface associated glial cell	Glial
columnar neuron T1	Neuron
cone cell	sensory organ
copper cell	Gut
crop	Gut
crystal cell	Hemocyte
cyst cell branch a	Male reproduction
cyst cell branch b	Male reproduction
cyst cell intermediate	Male reproduction
cyst stem cell	Male reproduction
distal medullary amacrine neuron Dm10	Neuron
distal medullary amacrine neuron Dm11	Neuron
distal medullary amacrine neuron Dm12	Neuron
distal medullary amacrine neuron Dm3	Neuron
distal medullary amacrine neuron Dm8	Neuron
distal medullary amacrine neuron Dm9	Neuron
dopaminergic neuron	Neuron
dopaminergic PAM neuron	Neuron
dorsal appendage forming follicle cell	Female reproduction
dorsal rim area	Neuron
early cyst cell 1	Male reproduction
early cyst cell 2	Male reproduction
early elongation stage spermatid	Male reproduction
early-mid elongation-stage spermatid	Male reproduction
ejaculatory bulb	Male reproduction
ejaculatory bulb epithelium	Male reproduction
ensheathing glial cell	Glial
enteroblast	Gut
enterocyte of anterior adult midgut epithelium	Gut
enterocyte of posterior adult midgut epithelium	Gut
enterocyte-like	Gut
enteroendocrine cell	Gut
eo support cell	sensory organ
epidermal cell of the abdominal posterior compartment	Epithelial
epidermal cell that specialized in antimicrobial response	Epithelial
epithelial cell	Epithelial
escort cell	Female reproduction
eye photoreceptor cell	Neuron
female reproductive system	Female reproduction
follicle cell	Female reproduction
follicle cell St. 9+	Female reproduction
follicle stem cell and prefollicle cell	Female reproduction
gamma Kenyon cell	Neuron
germ cell stage 4 and later	Female reproduction
germline cell	Female reproduction
germline cell, unknown stage	Female reproduction
gustatory receptor neuron	Neuron
gustatory receptor neuron of the labellum	Neuron
head cyst cell	Male reproduction
hemocyte	Hemocyte
indirect flight muscle	Muscle
intestinal stem cell	Gut
Johnston organ neuron	Neuron
Kenyon cell	Neuron
labral sense organ mechanosensory neuron	Neuron
lamina intrinsic amacrine neuron Lai	Neuron
lamina monopolar neuron L1	Neuron
lamina monopolar neuron L2	Neuron
lamina monopolar neuron L3	Neuron
lamina monopolar neuron L4	Neuron
lamina monopolar neuron L5	Neuron
lamina wide-field 1 neuron	Neuron
lamina wide-field 2 neuron	Neuron
late cyst cell branch a	Male reproduction
late cyst cell branch b	Male reproduction
late primary spermatocyte	Male reproduction
leg muscle motor neuron	Neuron
leg taste bristle chemosensory neuron	Neuron
lobula columnar neuron LC10	Neuron
lobula columnar neuron LC12	Neuron
lobula columnar neuron LC17	Neuron
main body follicle cell ca. until St. 5	Female reproduction
male accessory gland	Male reproduction
male accessory gland main cell	Male reproduction
male accessory gland secondary cell	Male reproduction
male germline differentiating cell	Male reproduction
male gonad associated epithelium	Male reproduction
male reproductive tract muscle	Muscle
maxillary palp olfactory receptor neuron	Neuron
maxillary palpus	sensory organ
mechanosensory neuron	Neuron
mechanosensory neuron of haltere	Neuron
mechanosensory neuron of leg chordotonal organ	Neuron
medullary intrinsic neuron Mi1	Neuron
medullary intrinsic neuron Mi15	Neuron
medullary intrinsic neuron Mi4	Neuron
medullary intrinsic neuron Mi9	Neuron
midgut	Gut
midgut large flat cell	Gut
mid-late elongation-stage spermatid	Male reproduction
mid-late proliferating spermatogonia	Male reproduction
multidendritic neuron	Neuron
muscle cell	Muscle
neuron of haltere	Neuron
nociceptive neuron	Neuron
ocellus retinula cell	sensory organ
octopaminergic/tyraminergic neuron	Neuron
olfactory receptor neuron	Neuron
olfactory receptor neuron, coeloconics	Neuron
optic-lobe-associated cortex glial cell	Glial
outer photoreceptor cell	sensory organ
ovarian sheath muscle	Muscle
ovary cell	Female reproduction
oviduct	Female reproduction
pericerebral adult fat mass	Fat body
perineurial glial sheath	Glial
peripheral glial cell	Glial
pheromone-sensing neuron	Neuron
photoreceptor	Neuron
photoreceptor cell R7	Neuron
photoreceptor cell R8	Neuron
photoreceptor-like	Neuron
pigment cell	sensory organ
polar follicle cell	Female reproduction
posterior midgut*	Gut
posterior terminal follicle cell ca. St. 5-8	Female reproduction
post-mitotic endocycling nurse cell	Female reproduction
post-mitotic germ cell early 16-cell cyst	Female reproduction
Poxn neuron	Neuron
prefollicle cell/stalk follicle cell	Female reproduction
principal cell*	Kidney
proximal medullary amacrine neuron Pm2	Neuron
proximal medullary amacrine neuron Pm4	Neuron
sacculus/arista neuron	Neuron
scolopidial neuron	Neuron
secretory cell of the male reproductive tract	Male reproduction
seminal vesicle	Male reproduction
sensory neuron	Neuron
skeletal muscle of head	Muscle
spermatid	Male reproduction
spermatocyte	Male reproduction
spermatocyte 0	Male reproduction
spermatocyte 1	Male reproduction
spermatocyte 2	Male reproduction
spermatocyte 3	Male reproduction
spermatocyte 4	Male reproduction
spermatocyte 5	Male reproduction
spermatocyte 6	Male reproduction
spermatocyte 7a	Male reproduction
spermatocyte cyst cell branch a	Male reproduction
spermatocyte cyst cell branch b	Male reproduction
spermatogonium	Male reproduction
spermatogonium-spermatocyte transition	Male reproduction
stalk follicle cell	Female reproduction
stretch follicle cell	Female reproduction
subperineurial glial cell	Glial
T neuron T2	Neuron
T neuron T2a	Neuron
T neuron T3	Neuron
T neuron T4/T5	Neuron
T neuron T4/T5a-b	Neuron
T neuron T4/T5c-d	Neuron
tendon cell	Muscle
testis	Male reproduction
tormogen cell	sensory organ
transmedullary neuron Tm1	Neuron
transmedullary neuron Tm2	Neuron
transmedullary neuron Tm20	Neuron
transmedullary neuron Tm29	Neuron
transmedullary neuron Tm3a	Neuron
transmedullary neuron Tm4	Neuron
transmedullary neuron Tm5c	Neuron
transmedullary neuron Tm9	Neuron
transmedullary Y neuron TmY14	Neuron
transmedullary Y neuron TmY4	Neuron
transmedullary Y neuron TmY5a	Neuron
transmedullary Y neuron TmY8	Neuron
visceral muscle	Muscle
visceral muscle of the crop	Muscle
visceral muscle of the midgut	Muscle
young germ cell	Female reproduction

### Sheet: AFCA_cell_type2system_mapping
AFCA_cell type	System annotation
16-cell germline cyst in germarium region 2a and 2b	Female reproduction
CNS surface associated glial cell	Glial
adult Malpighian tubule principal cell	Kidney
adult Malpighian tubule principal cell	Kidney
adult Malpighian tubule principal cell of initial segment	Kidney
adult Malpighian tubule principal cell of lower segment	Kidney
adult Malpighian tubule principal cell of lower ureter	Kidney
adult Malpighian tubule stellate cell of main segment	Kidney
adult Malpighian tubule stellate cell of main segment	Kidney
adult alary muscle	Muscle
adult differentiating enterocyte	Gut
adult fat body_body	Fat body
adult glial cell	Glial
adult heart ventral longitudinal muscle	Muscle
adult hindgut	Gut
adult midgut enterocyte	Gut
adult midgut-hindgut hybrid zone	Gut
adult oenocyte	Oenocyte
adult peripheral nervous system	Neuron
adult reticular neuropil associated glial cell_body	Glial
adult salivary gland	Salivary gland
adult tracheal cell	Epithelial
adult tracheal cell	Epithelial
adult tracheal cell	Epithelial
adult tracheal cell	Epithelial
adult tracheal cell	Epithelial
adult tracheal cell	Epithelial
adult tracheal cell	Epithelial
adult tracheal cell	Epithelial
adult tracheal cell	Epithelial
adult ventral nervous system	Neuron
anterior ejaculatory duct	Male reproduction
antimicrobial peptide-producing cell	Gut
antimicrobial peptide-producing cell	Gut
antimicrobial peptide-producing cell	Gut
antimicrobial peptide-producing cell	Gut
antimicrobial peptide-producing cell	Gut
cardia (1)	Gut
cardia (2)	Gut
cardiomyocyte, working adult heart muscle (non-ostia)	Heart
cell body glial cell	Glial
copper cell	Gut
crop	Gut
cyst cell	Male reproduction
ejaculatory bulb	Male reproduction
ejaculatory bulb epithelium	Male reproduction
enteroblast	Gut
enterocyte of anterior adult midgut epithelium	Gut
enterocyte of posterior adult midgut epithelium	Gut
enterocyte-like	Gut
enteroendocrine cell	Gut
eo support cell	Sensory organ
epidermal cell that specialized in antimicrobial response	Epithelial
epithelial cell_body	Epithelial
escort cell	Female reproduction
female reproductive system	Unannotated
follicle cell	Female reproduction
follicle stem cell and prefollicle cell	Female reproduction
germline cell	Female reproduction
gustatory receptor neuron	Neuron
hemocyte_body	Hemocyte
indirect flight muscle	Muscle
intestinal stem cell	Gut
leg muscle motor neuron	Neuron
male accessory gland main cell	Male reproduction
male accessory gland secondary cell	Male reproduction
mechanosensory neuron of haltere	Neuron
midgut large flat cell	Gut
multidendritic neuron	Neuron
muscle cell	Muscle
oviduct	Female reproduction
perineurial glial sheath	Glial
pheromone-sensing neuron	Neuron
polar follicle cell	Female reproduction
posterior midgut*	Gut
prefollicle cell/stalk follicle cell	Female reproduction
principal cell*	Kidney
principal cell*	Kidney
scolopidial neuron	Neuron
seminal vesicle & testis epithelia	Male reproduction
spermatid	Male reproduction
spermatocyte	Male reproduction
stalk follicle cell	Female reproduction
subperineurial glial cell_body	Glial
unannotated	Unannotated
unannotated	Unannotated
unannotated	Unannotated
unannotated	Unannotated
unannotated	Unannotated
unannotated	Unannotated
unannotated	Unannotated
unannotated	Unannotated
unannotated	Unannotated
unannotated	Unannotated
unannotated	Unannotated
unannotated	Unannotated
unannotated	Unannotated
unannotated	Unannotated
unannotated	Unannotated
unannotated	Unannotated
visceral muscle of the crop	Muscle
visceral muscle of the midgut	Muscle
visceral muscle of the midgut	Muscle
young germ cell	Female reproduction
